# Distinct medial-temporal lobe mechanisms of encoding and amygdala-mediated memory reinstatement for disgust and fear

**DOI:** 10.1101/825844

**Authors:** Monika Riegel, Małgorzata Wierzba, Marek Wypych, Maureen Ritchey, Katarzyna Jednoróg, Anna Grabowska, Patrik Vuilleumier, Artur Marchewka

## Abstract

Remembering events that evoke emotions such as disgust or fear is critical to our survival. However, previous studies investigating the interplay between emotion and memory disregarded the effects of specific emotions, leading to inconsistent results. Also, the role of amygdala throughout memory stages has been poorly understood. Here, we show that after 3 weeks delay, word pairs evoking disgust were remembered better than pairs evoking fear. These two emotions distinctly modulated neural mechanisms of memory. Successful encoding of disgust-evoking information was mediated by univariate activation in amygdala and perirhinal cortex, in contrast to fear-evoking memories that engaged hippocampus and parahippocampal gyrus. Critically, univariate activation in the amygdala during encoding was correlated with memory reinstatement of individual word pairs, and more so for disgust than for fear. Together, these findings shed a new light on the role of the amygdala and medial temporal lobe regions in encoding and reinstatement of specific emotional memories.
