## Supplementary tables encoding for "Distinct medial-temporal lobe mechanisms of encoding and amygdala-mediated memory reinstatement for disgust and fear"

### Sheet: Table S2
Table S2 Results of the encoding fMRI data univariate analysis – model without regressing out arousal, A voxel-wise height threshold of p<0,001 (uncorrected) combined with a cluster-level extent threshold of p<0,05 (corrected for multiple comparisons using the FWEc rate) was applied, * denotes activations of ROI significant with small volume correction for multiple comparisons, Table shows all lo…
			MNI Coordinates			pFWE
AAL2 peak Label	Cluster extent	t-value	x	y	z
corr EMO > NEU							FWEc = 102
Frontal_Sup_Medial_L	1352	10.9978	-6	56	32	0
Frontal_Sup_Medial_R	1352	7.17022	4	58	26	1.00726e-05
Frontal_Sup_Medial_R	1352	4.13474	8	56	12	0.791665
Cingulate_Post_L	710	7.2438	-4	-52	30	7.04326e-06
Precuneus_L	710	5.06863	-2	-62	32	0.0668683
Precuneus_L	710	3.97077	0	-80	42	0.922202
OFCpost_L	1016	6.66289	-42	22	-14	0.000115012
Temporal_Mid_L	1016	6.02729	-56	-14	-14	0.00170465
Temporal_Pole_Sup_L	1016	5.45027	-48	16	-12	0.0165635
Temporal_Pole_Sup_R	102	5.0229	44	20	-30	0.0783927
Temporal_Mid_R	194	4.25849	52	-10	-16	0.657646
Temporal_Mid_R	194	3.83281	48	-2	-24	0.977359
AMY_L*	27	5.84886	-20	-6	-16	0.0840428
AMY_R*	13	4.14678	28	-4	-20	0.21843
	3	3.60257	22	-6	-14	0.564196
HC_L*	14	5.61622	-20	-8	-14	5.08115e-05
		4.13788	-22	-8	-18	0.0118702
HC_R*	12	4.20312	26	-4	-20	0.00979511
	17	3.97525	22	-10	-14	0.0201302
		3.8638	24	-14	-14	0.0282273
corr DIS > FEA							FWEc = 149
Frontal_Mid_2_L	2488	7.7769	-46	40	16	5.12446e-07
Amygdala_L	2488	7.7302	-20	-6	-14	6.4591e-07
Frontal_Inf_Orb_2_L, Insula?	2488	7.479	-28	36	-8	2.22886e-06
Frontal_Sup_Medial_L	3123	6.6419	-6	54	18	0.000127053
Frontal_Sup_Medial_L	3123	6.4492	-8	32	52	0.000295152
Frontal_Sup_Medial_L	3123	6.3199	-4	56	32	0.000508746
Temporal_Mid_L	149	4.3176	-50	-26	-6	0.589406
Occipital_Mid_L	361	5.2564	-20	-102	0	0.0341226
Occipital_Inf_L	361	5.1797	-30	-94	-8	0.0450656
Occipital_Mid_L	361	5.0642	-30	-94	2	0.0679176
Temporal_Mid_R	178	4.6962	66	-30	-4	0.226256
Temporal_Mid_R	178	4.1123	50	-32	-6	0.813347
Angular_L	210	4.5867	-42	-60	30	0.31004
Angular_L	210	3.9034	-48	-54	30	0.955023
Angular_L	210	3.834	-56	-54	32	0.977083
AMY_L*	80	7.73015	-20	-6	-14	4.10432e-10
AMY_L*	80	5.28233	-26	0	-20	3.80806e-05
AMY_R*	20	4.86265	24	-2	-16	0.000273744
HC_L*	9	5.90735	-20	-8	-14	1.38358e-05
corr FEA > DIS							FWEc = 126
ParaHippocampal_L	175	5.83158	-18	-32	-12	0.0037526
Fusiform_L	175	5.67731	-20	-40	-16	0.0069043
ParaHippocampal_L	175	4.40548	-28	-32	-16	0.489604
Temporal_Mid_R	283	4.89668	54	-58	12	0.120144
Temporal_Mid_R	283	4.49221	46	-68	20	0.397934
Occipital_Mid_L	244	4.37262	-36	-68	16	0.526394
Occipital_Mid_L	244	3.99191	-38	-82	36	0.909357
Temporal_Mid_L	244	3.95124	-50	-66	14	0.932973
Precuneus_R	126	4.31655	10	-46	8	0.590678
Precuneus_R	126	3.73683	8	-54	14	0.992845
Precuneus_R	126	3.65131	10	-64	26	0.998009
HC_R*	16	3.73	34	-36	-6	0.0418227
HC_R*	16	3.63	26	-30	-4	0.0562299
PHG_L*	41	5.83158	-18	-32	-12	8.41696e-06
PHG_L*	6	4.40548	-28	-32	-16	0.00338256
PHG_R*	10	4.34246	20	-36	-14	0.00441311
PHG_R*	7	3.73896	34	-38	-6	0.0404491
PHG_R*	1	3.69982	26	-30	-16	0.0463572

### Sheet: Table S3
Table S3 Results of the encoding fMRI data univariate analysis – model with arousal regressed out, A voxel-wise height threshold of p<0,001 (uncorrected) combined with a cluster-level extent threshold of p<0,05 (corrected for multiple comparisons using the FWEc rate) was applied, * denotes activations of ROI significant with small volume correction for multiple comparisons, Table shows all local …
			MNI Coordinates			pFWE
AAL2 peak Label	Cluster extent	t-value	x	y	z
corr EMO > NEU							FWEc = 103
Frontal_Sup_Medial_L	614	8.45977	-6	56	32	1.68779e-08
Frontal_Sup_Medial_R	614	4.69354	6	52	36	0.229973
Frontal_Sup_Medial_R	614	4.5751	6	58	26	0.322581
Cingulate_Post_L	103	4.35756	-2	-52	28	0.546885
Precuneus_R	103	3.78573	6	-52	22	0.987208
corr DIS > FEA							FWEc = 103
Frontal_Inf_Orb_2_L, Insula	2943	7.92688	-28	36	-8	2.43574e-07
Frontal_Mid_2_L	2943	7.40545	-46	40	16	3.2024e-06
Amygdala_L	2943	7.38715	-20	-6	-14	3.50248e-06
Frontal_Sup_Medial_L	3633	6.96834	-4	56	32	2.67592e-05
Frontal_Sup_Medial_L	3633	6.8867	-6	54	18	3.96074e-05
Frontal_Sup_2_L	3633	6.77294	-20	52	28	6.82275e-05
Occipital_Mid_L	356	5.45637	-20	-102	0	0.0163426
Occipital_Mid_L	356	5.04502	-30	-96	-8	0.0732823
Occipital_Mid_L	356	4.66581	-30	-94	2	0.2496
Frontal_Inf_Tri_R	278	5.27844	42	38	10	0.0317698
Frontal_Inf_Tri_R	278	5.27127	56	34	-2	0.0326175
Frontal_Inf_Orb_2_R	278	4.90841	52	34	-12	0.116609
Temporal_Mid_L	189	4.44069	-50	-24	-8	0.454412
Temporal_Mid_L	189	3.53843	-58	-32	2	0.999781
Temporal_Mid_R	203	4.93798	66	-30	-4	0.10565
Temporal_Mid_R	203	4.00182	48	-32	-4	0.905001
Occipital_Mid_R	131	4.89183	32	-96	0	0.123184
Calcarine_R	131	3.52728	22	-100	0	0.999829
Occipital_Inf_R	131	3.2909	40	-86	-8	1
Angular_L	418	4.72907	-42	-60	30	0.206624
Angular_L	418	4.38682	-48	-54	30	0.513678
Angular_L	418	4.11963	-48	-64	38	0.809361
Frontal_Mid_2_R	103	4.19834	52	26	34	0.728473
Frontal_Inf_Tri_R	103	4.12736	54	30	24	0.80192
Frontal_Inf_Oper_R	103	3.37999	44	16	38	0.999996
AMY_L*	80	7.38715	-20	-6	-14	2.22558e-09
corr FEA > DIS							FWEc = 108
ParaHippocampal_L	123	5.85436	-18	-32	-12	0.00346027
Fusiform_L	123	5.32528	-20	-40	-16	0.0267246
ParaHippocampal_L	123	4.02525	-28	-32	-18	0.888872
Temporal_Mid_R	225	4.63404	46	-70	20	0.273619
Temporal_Mid_R	225	4.52695	54	-58	10	0.366749
Occipital_Mid_L	158	4.2966	-38	-68	16	0.617184
Occipital_Mid_L	158	3.85107	-36	-78	26	0.973533
Occipital_Mid_L	158	3.72798	-38	-82	34	0.993947
PHG_L*	37	5.85436	-18	-32	-12	7.6023e-06
PHG_R*	7	4.12157	22	-36	-14	0.0101725
	10	3.60775	34	-38	-6	0.0636518

### Sheet: Table S4
Table S4 Results of the encoding fMRI data univariate analysis – parametric modulation by affective properties, A voxel-wise height threshold of p<0,001 (uncorrected) combined with a cluster-level extent threshold of p<0,05 (corrected for multiple comparisons using the FWEc rate) was applied, * denotes activations of ROI significant with small volume correction for multiple comparisons, Table sho…
			MNI Coordinates			pFWE
AAL2 peak Label	Cluster extent	t-value	x	y	z
DIS pos							FWEc = 148
Frontal_Sup_Medial_L	148	4.93468	-6	56	36	0.296629
Frontal_Sup_Medial_L	148	4.06637	-4	52	44	0.962568
Frontal_Sup_2_L	148	3.9899	-16	52	32	0.980638
AMY_L*	5	3.74608	-20	-6	-14	0.0155299
AMY_R*	4	4.08016	22	-4	-16	0.521711
FEA pos							FWEc = 223
Frontal_Sup_Medial_L	318	7.18885	-6	54	30	0.000737965
Frontal_Sup_Medial_L	318	5.55096	2	60	36	0.0805049
Frontal_Sup_Medial_R	318	5.54873	4	52	28	0.0809785
Precuneus_L	223	4.60826	-12	-56	32	0.640415
Cingulate_Post_L	223	4.22212	-10	-44	26	0.930124
Cingulate_Post_L	223	4.02223	-4	-52	28	0.986052

### Sheet: Table S5
Table S5 Results of the encoding fMRI data - modulation by the ERS index, A voxel-wise height threshold of p<0,001 (uncorrected) combined with a cluster-level extent threshold of p<0,05 (corrected for multiple comparisons using the FWEc rate) was applied, * denotes activations of ROI significant with small volume correction for multiple comparisons, Table shows all local maxima separated by more …
			MNI Coordinates			pFWE
AAL2 peak Label	Cluster extent	t-value	x	y	z
DIS > FEA							FWEc = 111
Frontal_Mid_2_L	424	4.6806	-28	22	50	0.162947
Frontal_Mid_2_L	424	4.24859	-40	12	40	0.551003
Frontal_Mid_2_L	424	4.22366	-40	24	44	0.580814
Fusiform_R	225	4.53863	26	-74	-16	0.256425
Lingual_R	225	4.08735	14	-76	-14	0.741153
Cerebelum_6_R	225	3.78676	18	-60	-14	0.965999
Parietal_Sup_R	158	4.28391	16	-74	50	0.509321
Frontal_Inf_Orb_2_L	119	4.23346	-48	42	-6	0.569067
Frontal_Mid_2_L	119	3.99561	-36	56	-2	0.83517
Frontal_Mid_2_L	119	3.47118	-42	50	6	0.999702
Occipital_Sup_R	283	4.231	24	-74	36	0.572009
Angular_R	283	3.8962	42	-52	28	0.913155
Angular_R	283	3.66151	30	-58	40	0.99209
Occipital_Mid_L	222	4.20005	-30	-84	22	0.609178
Occipital_Mid_L	222	3.97645	-38	-78	22	0.852356
Occipital_Mid_L	222	3.76209	-40	-70	28	0.973562
Frontal_Inf_Tri_R	124	4.06332	54	36	2	0.767409
Temporal_Inf_L	138	4.05182	-48	-52	-12	0.779611
Temporal_Inf_L	138	3.91264	-54	-58	-10	0.90223
Temporal_Mid_L	138	3.89654	-58	-50	-10	0.912936
Temporal_Mid_L	159	3.89698	-62	-38	2	0.912657
Temporal_Mid_L	159	3.88351	-50	-34	-2	0.921039
Temporal_Mid_L	159	3.66213	-60	-32	-4	0.992023
Cerebelum_Crus1_L	111	3.89373	-12	-82	-20	0.914724
Cerebelum_6_L	111	3.51198	-6	-74	-14	0.999315
Lingual_L	111	3.28501	-4	-74	-4	0.999998
Precuneus_L	195	3.76199	-4	-62	58	0.973588
Precuneus_L	195	3.6883	0	-54	52	0.988754
Parietal_Sup_L	195	3.68278	-20	-58	52	0.98952
Parietal_Sup_L	139	3.71618	-22	-80	46	0.984169
Precuneus_L	139	3.714	-12	-78	48	0.984574
Occipital_Mid_L	139	3.51404	-26	-76	32	0.999287
AMY_L*	8	3.56902	-26	2	-16	0.359505
AMY_R*	4	3.55419	32	-2	-12	0.524942

### Sheet: Table S6
Table S6 Results of the representational similarity analysis - ERS index, A voxel-wise height threshold of p<0,001 (uncorrected) combined with a cluster-level extent threshold of p<0,05 (corrected for multiple comparisons using the FWEc rate) was applied, * denotes activations of ROI significant with small volume correction for multiple comparisons, Table shows all local maxima separated by more …
			MNI Coordinates			pFWE
AAL2 peak Label	Cluster extent	t-value	x	y	z
corr > incorr							FWEc = Inf, no TPMG20
AMY_L*	5	2.68879	-26	-4	-20	0.265678
PHG_R*	11	3.4751	18	0	-22	0.236358
DIS > FEA
PHG_L*	10	2.74346	-18	-36	-12	0.532911
