## Supplementary tables recognition for "Distinct medial-temporal lobe mechanisms of encoding and amygdala-mediated memory reinstatement for disgust and fear"

### Sheet: Table S7
Table S7 Results of the encoding fMRI data univariate analysis – model without regressing out arousal, A voxel-wise height threshold of p<0,001 (uncorrected) combined with a cluster-level extent threshold of p<0,05 (corrected for multiple comparisons using the FWEc rate) was applied, * denotes activations of ROI significant with small volume correction for multiple comparisons, Table shows all lo…
			MNI Coordinates			pFWE
AAL2 peak Label	Cluster extent	t-value	x	y	z
old DIS > FEA masked excl by new DIS > FEA							FWEc = 132
Frontal_Mid_2_L	370	5.49625	-48	42	16	0.00464178
Frontal_Mid_2_L	370	4.87294	-46	34	28	0.0653492
Frontal_Inf_Tri_L	370	4.83167	-40	34	20	0.0759108
Parietal_Inf_L	188	4.5388	-38	-64	54	0.220085
Parietal_Sup_L	188	4.47959	-28	-70	54	0.266552
Parietal_Inf_L	188	3.49162	-36	-56	48	0.999504
old FEA > DIS masked excl by new FEA > DIS							FWEc = 307
Parietal_Sup_R	303	4.94459	14	-58	68	0.0492469
Parietal_Sup_R	303	4.84998	16	-50	60	0.071458
Postcentral_R	303	4.02771	24	-42	64	0.777744

### Sheet: Table S8
Table S8 Results of the encoding fMRI data univariate analysis – model with arusal regressed out, A voxel-wise height threshold of p<0,001 (uncorrected) combined with a cluster-level extent threshold of p<0,05 (corrected for multiple comparisons using the FWEc rate) was applied, * denotes activations of ROI significant with small volume correction for multiple comparisons, Table shows all local m…
			MNI Coordinates			pFWE	FWEc = 139
AAL2 peak Label	Cluster extent	t-value	x	y	z
old DIS > FEA masked excl by new DIS > FEA
Parietal_Sup_L	157	4.95654	-30	-70	56	0.0490814
Parietal_Sup_L	157	4.49896	-38	-66	54	0.260562
Parietal_Inf_L	157	3.23513	-38	-56	50	1
Frontal_Mid_2_L	294	4.73433	-40	36	18	0.115562
Frontal_Mid_2_L	294	4.72434	-46	34	28	0.119929	FWEc = 294
Frontal_Mid_2_L	294	4.63948	-48	40	18	0.162585
old FEA > DIS masked excl by new FEA > DIS
Parietal_Sup_R	293	4.69076	14	-58	68	0.135494
Precuneus_R	293	4.66972	14	-50	58	0.14316
Postcentral_R	293	4.02552	24	-42	64	0.794905

### Sheet: Table S9
Table S9 Results of the recognition fMRI data univariate analysis – parametric modulation by affective properties, A voxel-wise height threshold of p<0,001 (uncorrected) combined with a cluster-level extent threshold of p<0,05 (corrected for multiple comparisons using the FWEc rate) was applied, * denotes activations of ROI significant with small volume correction for multiple comparisons, Table …
			MNI Coordinates			pFWE
AAL2 peak Label	Cluster extent	t-value	x	y	z
DIS pos							FWEc = 183
Frontal_Sup_Medial_L	1243	5.64173	-6	56	40	0.00583994
Frontal_Sup_Medial_L	1243	4.75491	-2	38	46	0.14234
Cingulate_Ant_L	1243	4.65311	-8	48	8	0.195276
Frontal_Inf_Orb_2_L	183	5.56015	-48	26	-10	0.00800948
Temporal_Pole_Sup_L	183	4.6059	-52	12	-12	0.224809
Frontal_Inf_Orb_2_L	183	3.87896	-40	30	-4	0.912157
Temporal_Mid_R	246	5.40419	62	-40	2	0.0145086
Temporal_Mid_R	246	4.3066	66	-28	-8	0.490353
Temporal_Mid_L	1318	5.11844	-64	-38	0	0.0414365
Temporal_Mid_L	1318	5.02393	-50	-40	0	0.0578471
Temporal_Mid_L	1318	4.81599	-52	-20	-12	0.116896
FEA pos							FWEc = Inf
no results

### Sheet: Table S10
Table S10 Results of the recognition fMRI data - modulation by the encoding left AMY activity, A voxel-wise height threshold of p<0,001 (uncorrected) combined with a cluster-level extent threshold of p<0,05 (corrected for multiple comparisons using the FWEc rate) was applied, * denotes activations of ROI significant with small volume correction for multiple comparisons, Table shows all local maxi…
			MNI Coordinates			pFWE
AAL2 peak Label	Cluster extent	t-value	x	y	z
pos							FWEc = 179
Hippocampus_R	741	4.55234	30	-32	-2	0.14779
Frontal_Inf_Oper_R	179	4.54076	46	8	10	0.153702
Rolandic_Oper_R	179	4.11116	54	4	6	0.526859
Cerebelum_6_R	247	4.32506	20	-58	-26	0.303453
Cerebelum_6_R	247	4.29461	10	-64	-14	0.331045
Cerebelum_6_R	247	3.86002	20	-66	-22	0.811418
HC_R*	131	4.55234	30	-32	-2	0.00131763
	131	4.42112	34	-18	-8	0.00216855
	131	4.39279	32	-14	-12	0.00241049
	131	4.30392	24	-40	6	0.00334492
	131	3.74045	32	-28	-12	0.0228356
	131	3.49469	34	-24	-8	0.0481085
	131	3.27531	34	-6	-26	0.0885794
HC_L*	12	3.84646	-22	-36	8	0.0159339
	12	3.56543	-24	-36	4	0.0382663
AMY_R*	4	3.86344	28	-8	-12	0.615271
